# In Silico Screening and Analysis of SNPs in Human ABCB1 (MDR1) Gene

**DOI:** 10.1101/505859

**Authors:** Amira Hussien, Alaa A.M. Osman

**Affiliations:** Department of Pharmacology, Faculty of Pharmacy, University of Gezira, Sudan; Department of Clinical Pharmacy and Pharmacy Practice, Faculty of Pharmacy, University of Gezira, Sudan
