## Supplemental Table 2: Pholyphen result for "In Silico Screening and Analysis of SNPs in Human ABCB1 (MDR1) Gene"

### Sheet: Sheet1
#o_acc o_pos o_aa1 o_aa2 rsid acc pos aa1 aa2 prediction pph2_prob pph2_FPR pph2_TPR
rs1128501 ? ? ? rs1128501 P08183 185 G V probably damaging 1 0.00026 0.00018
rs1202183 ? ? ? rs1202183 P08183 44 N S benign 0.001 0.852 0.994
rs2032581 ? ? ? rs2032581 P08183 829 I V benign 0 1 1
rs2032582 ? ? ? rs2032582 P08183 893 S A benign 0 1 1
rs2229107 ? ? ? rs2229107 P08183 1141 S T benign 0.007 0.246 0.965
rs2229109 ? ? ? rs2229109 P08183 400 S N benign 0.004 0.408 0.975
rs2235036 ? ? ? rs2235036 P08183 599 A T probably damaging 0.999 0.00574 0.136
rs2235039 ? ? ? rs2235039 P08183 801 V M benign 0.131 0.139 0.925
rs9282564 ? ? ? rs9282564 P08183 21 N D benign 0.002 0.704 0.987
rs9282565 ? ? ? rs9282565 P08183 80 A E possibly damaging 0.695 0.0828 0.86
rs17852065 ? ? ? rs17852065 Q96NL0 47 L M probably damaging 0.999 0.00574 0.136
rs28364274 ? ? ? rs28364274 P08183 1251 V I benign 0.001 0.852 0.994
rs28381804 ? ? ? rs28381804 P08183 17 F L benign 0 1 1
rs28381902 ? ? ? rs28381902 P08183 566 E K probably damaging 1 0.00026 0.00018
rs28381914 ? ? ? rs28381914 P08183 593 R C benign 0.392 0.105 0.896
rs28381967 ? ? ? rs28381967 P08183 836 I V benign 0.001 0.852 0.994
rs28401798 ? ? ? rs28401798 P08183 1051 P A benign 0.002 0.704 0.987
rs35023033 ? ? ? rs35023033 P08183 669 R C benign 0.016 0.207 0.955
rs36008564 ? ? ? rs36008564 P08183 261 I V benign 0.052 0.165 0.94
rs55852620 ? ? ? rs55852620 P08183 1107 Q P probably damaging 0.962 0.0478 0.779
## Sources:
## Predictions: PolyPhen-2 v2.2.2r398
## Sequences: UniProtKB/UniRef100 Release 2011_12 (14-Dec-2011)
## Structures: PDB/DSSP Snapshot 03-Jan-2012 (78304 Structures)
## Genes: UCSC MultiZ46Way GRCh37/hg19 (08-Oct-2009)
